# Prediction of anti-freezing proteins from their evolutionary profile

**DOI:** 10.1101/2024.04.28.591577

**Authors:** Nishant Kumar, Shubham Choudhury, Nisha Bajiya, Sumeet Patiyal, Gajendra P. S. Raghava

## Abstract

1.

Prediction of antifreeze proteins (AFPs) holds significant importance due to their diverse applications in healthcare. An inherent limitation of current AFP prediction methods is their reliance on unreviewed proteins for evaluation. This study evaluates proposed and existing methods on an independent dataset containing 81 AFPs and 73 non-AFPs obtained from Uniport, which have been already reviewed by experts. Initially, we constructed machine learning models for AFP prediction using selected composition-based protein features and achieved a peak AUC of 0.90 with an MCC of 0.69 on the independent dataset. Subsequently, we observed a notable enhancement in model performance, with the AUC increasing from 0.90 to 0.93 upon incorporating evolutionary information instead of relying solely on the primary sequence of proteins. Furthermore, we explored hybrid models integrating our machine learning approaches with BLAST-based similarity and motif-based methods. However, the performance of these hybrid models either matched or was inferior to that of our best machine-learning model. Our best model based on evolutionary information outperforms all existing methods on independent/validation dataset. To facilitate users, a user-friendly web server with a standalone package named “AFPropred” was developed (https://webs.iiitd.edu.in/raghava/afpropred).

**Highlights:**

- Prediction of antifreeze proteins with high precision
- Evaluation of prediction models on an independent dataset
- Machine learning based models using sequence composition
- Evolutionary information based prediction models
- A webserver for predicting, scanning, and designing AFPs.

**Author’s Biography:**

1. Nishant Kumar is currently working as Ph.D. in Computational biology from Department of Computational Biology, Indraprastha Institute of Information Technology, New Delhi, India.
2. Shubham Choudhury is currently working as Ph.D. in Computational biology from Department of Computational Biology, Indraprastha Institute of Information Technology, New Delhi, India
3. Nisha Bajiya is currently working as Ph.D. in Computational biology from Department of Computational Biology, Indraprastha Institute of Information Technology, New Delhi, India
4. Sumeet Patiyal is currently working as a postdoctoral visiting fellow Cancer Data Science Laboratory, National Cancer Institute, National Institutes of Health, Bethesda, Maryland, USA.
5. Gajendra P. S. Raghava is currently working as Professor and Head of Department of Computational Biology, Indraprastha Institute of Information Technology, New Delhi, India.
