## Supplementary Table for "Prediction of anti-freezing proteins from their evolutionary profile"

### Sheet: Table S1
Supplementary Table S1: List of inclusive and exclusive motifs and the number of sequences in which they occurred
Exclusive motifs (fn = 0)			Inclusive motifs (fn = 8)
Motifs	Pos	Neg	Motifs	Pos	Neg
No gap
A A A A A A A A A A A A A A	234	0	A A A A A A A A A A	367	5
T A A A A A A A A A	216	0	A A A A A A A A A A A	328	2
A A A A A A A A A A A A A A A	212	0	T A A A A A A	326	7
A A A A A A A A A A A A A A A A	200	0	A A A A A A T	303	7
A A A A A A A A A A A A A A A A A	181	0	A A A A A A A A A A A A	292	1
T A A A A A A A A A A	179	0	T A A A A A A A	286	2
A T A A A A A A A A	172	0	A A T A A A A	282	2
A A A A A A A A A A A A A A A A A A	166	0	A T A A A A A	281	4
A A A A A A A A A A A A A A A A A A A	156	0	A A A A T A A	274	5
A A T A A A A A A A A	145	0	A A A A A T A	269
Gap 1
A A A A A A gap A A A A A A A A	277	0	A A A A gap A A A A A A	407	5
A A A A A gap A A A A A A A A A	272	0	A A A A A gap A A A A A	404	6
A A A A gap A A A A A A A A A A	265	0	A A A gap A A A A A A A	403	5
A A A A A A A gap A A A A A A A A	257	0	A A A A A A gap A A A A	399	6
A A A gap A A A A A A A A A A A	254	0	A A gap A A A A A A A A	399	6
A A gap A A A A A A A A A A A A	252	0	A A A A A A A gap A A A	398	6
A A A A A A gap A A A A A A A A A	251	0	A A A A A A A A gap A A	394	5
T A A A A A A gap A A A	244	0	A A A A A A A A A gap A	384	6
A gap A A A A A A A A A A A A A	243	0	A gap A A A A A A A A A	379	8
A A A A A gap A A A A A A A A A A	242	0	A A A A A A gap A A A A A	376	4
Gap 2
A A A A gap A A gap A A A A A A A A	296	0	A A A gap A A A A A gap A A	431	6
A A A gap A A A gap A A A A A A A A	291	0	A A gap A A A A gap A A A A	431	8
A A A gap A A gap A A A A A A A A A	291	0	A A gap A A A gap A A A A A	431	7
A A gap A A A A gap A A A A A A A A	291	0	A A A A A gap A A A gap A A	430	6
A A gap A A A gap A A A A A A A A A	289	0	A A A A gap A A A A gap A A	430	5
A gap A A A A A gap A A A A A A A A	286	0	A A A gap A A gap A A A A A	430	6
A A A A A gap A gap A A A A A A A A	284	0	A A A gap A A A A gap A A A	429	6
A gap A A A A gap A A A A A A A A A	282	0	A A gap A A A A A gap A A A	429	7
A A A A gap A gap A A A A A A A A A	280	0	A A A A gap A A A gap A A A	428	6
A A gap A A gap A A A A A A A A A A	278	0	A A A A gap A A A A A gap A	427	6
			A A A gap A A A gap A A A A	427	6
KOOLMAN
aliphatic aliphatic A aliphatic aliphatic aliphatic aliphatic aliphatic aliphatic A A A aliphatic aliphatic	295	0	aliphatic aliphatic A A A aliphatic A A alipha...	420	8
aliphatic A A aliphatic aliphatic aliphatic A aliphatic aliphatic A A aliphatic aliphatic aliphatic	290	0	A aliphatic aliphatic aliphatic aliphatic A al...	413	8
aliphatic aliphatic A A aliphatic aliphatic aliphatic A aliphatic aliphatic A A aliphatic aliphatic	290	0	aliphatic A aliphatic A aliphatic aliphatic A ...	412	8
aliphatic aliphatic A aliphatic aliphatic A A aliphatic aliphatic aliphatic A A aliphatic aliphatic	290	0	aliphatic aliphatic A A A aliphatic aliphatic ...	411	8
aliphatic aliphatic A aliphatic aliphatic A aliphatic aliphatic aliphatic A A A aliphatic aliphatic	290	0	aliphatic aliphatic A A aliphatic A A aliphati...	411	8
aliphatic aliphatic A aliphatic aliphatic aliphatic aliphatic aliphatic aliphatic aliphatic A A A aliphatic	290	0	A aliphatic A A aliphatic A A A aliphatic alip...	410	8
aliphatic aliphatic aliphatic aliphatic aliphatic aliphatic aliphatic A aliphatic aliphatic A A A aliphatic	290	0	aliphatic A A A A aliphatic A A aliphatic alip...	410	8
aliphatic aliphatic A A aliphatic A aliphatic aliphatic aliphatic aliphatic A A aliphatic aliphatic	289	0	aliphatic aliphatic A A aliphatic aliphatic A ...	410	7
aliphatic aliphatic A aliphatic aliphatic A aliphatic A aliphatic aliphatic A A aliphatic aliphatic	289	0	A A aliphatic aliphatic aliphatic A aliphatic ...	409	8
aliphatic aliphatic A aliphatic aliphatic A aliphatic aliphatic A aliphatic A A aliphatic aliphatic	289	0	A aliphatic aliphatic A aliphatic A A aliphati...	409	8
			A aliphatic aliphatic A aliphatic aliphatic A ...	409	7
			aliphatic A A aliphatic aliphatic aliphatic A ...	409	7
			aliphatic A aliphatic A aliphatic A A aliphati...	409	8

### Sheet: Table S2
Supplementary Table S2: Comprehensive result of different classifiers on different composition-based features
#Sens, Sensitivity; Spec, Specificity; Acc, Accuracy; AUROC, Area Under Receiver Operating Curve; MCC, Matthews correlation coefficient; RF, Random Forest; LR, Logistic Regression; XGB, XGBoost; KNNs, k-nearest neighbors; GNB, Gaussian Naive Bayes; ET, Extra-Trees Classification; MLP, Multi-layer Perceptron classifier
AAC
	Training					Validation
Name	Sens	Spec	Accuracy	AUROC	MCC	Sens	Spec	Accuracy	AUROC	MCC
RF	80.6	80.072	80.316	0.886	0.606	76.25	78.082	77.124	0.869	0.543
LR	71.588	71.024	71.285	0.771	0.425	86.25	78.082	82.353	0.893	0.647
XGB	80.342	80.676	80.521	0.883	0.609	76.25	80.822	78.431	0.889	0.57
KNN	80.649	78.758	79.634	0.861	0.593	81.25	83.562	82.353	0.889	0.647
GNB	67.925	68.164	68.053	0.745	0.36	73.75	57.534	66.013	0.788	0.317
ET	81.768	81.301	81.517	0.895	0.63	81.25	79.452	80.392	0.872	0.607
MLP	80.784	80.411	80.584	0.878	0.611	73.75	75.342	74.51	0.859	0.49
APAAC
	Training					Validation
Name	Sens	Spec	Accuracy	AUROC	MCC	Sens	Spec	Accuracy	AUROC	MCC
RF	80.096	80.644	80.39	0.888	0.606	77.5	80.822	79.085	0.891	0.583
LR	71.724	70.95	71.308	0.771	0.426	86.25	78.082	82.353	0.895	0.647
XGB	80.674	80.856	80.772	0.886	0.614	72.5	83.562	77.778	0.869	0.562
KNN	80.649	78.758	79.634	0.861	0.593	81.25	83.562	82.353	0.889	0.647
GNB	67.74	68.281	68.031	0.744	0.359	72.5	58.904	66.013	0.8	0.317
ET	81.547	81.174	81.346	0.896	0.626	73.75	80.822	77.124	0.893	0.546
MLP	80.526	80.792	80.669	0.881	0.612	76.25	75.342	75.817	0.866	0.516
ATC
	Training					Validation
Name	Sens	Spec	Accuracy	AUROC	MCC	Sens	Spec	Accuracy	AUROC	MCC
RF	69.498	70.537	70.056	0.766	0.4	52.5	76.712	64.052	0.757	0.3
LR	64.458	65.176	64.844	0.695	0.296	83.75	75.342	79.739	0.857	0.594
XGB	70.716	70.071	70.369	0.767	0.407	55	73.973	64.052	0.765	0.294
KNN	63.843	70.325	67.325	0.724	0.342	65	73.973	69.281	0.754	0.39
GNB	66.413	64.837	65.566	0.709	0.312	73.75	57.534	66.013	0.734	0.317
ET	69.72	69.976	69.857	0.768	0.396	67.5	73.973	70.588	0.779	0.415
MLP	67.962	69.499	68.787	0.748	0.374	78.75	63.014	71.242	0.789	0.424
BTC
	Training					Validation
Name	Sens	Spec	Accuracy	AUROC	MCC	Sens	Spec	Accuracy	AUROC	MCC
RF	62.798	62.411	62.59	0.686	0.251	70	57.534	64.052	0.701	0.278
LR	65.306	63.82	64.508	0.692	0.29	77.5	72.603	75.163	0.777	0.502
XGB	63.278	62.432	62.824	0.688	0.256	68.75	63.014	66.013	0.674	0.318
KNN	54.032	72.243	63.814	0.675	0.268	48.75	71.233	59.477	0.646	0.204
GNB	50.922	51.616	51.295	0.519	0.025	80	21.918	52.288	0.578	0.024
ET	62.073	62.761	62.442	0.685	0.248	62.5	65.753	64.052	0.681	0.282
MLP	56.319	56.086	56.194	0.568	0.124	98.75	0	51.634	0.559	-0.077
CETD
	Training					Validation
Name	Sens	Spec	Accuracy	AUROC	MCC	Sens	Spec	Accuracy	AUROC	MCC
RF	76.26	77.243	76.788	0.85	0.534	50	83.562	66.013	0.722	0.354
LR	68.662	68.895	68.787	0.751	0.375	73.75	79.452	76.471	0.823	0.532
XGB	76.764	76.523	76.635	0.85	0.532	66.25	82.192	73.856	0.799	0.489
KNN	70.777	73.609	72.298	0.788	0.443	63.75	76.712	69.935	0.752	0.407
GNB	51.906	54.561	53.332	0.566	0.065	75	31.507	54.248	0.655	0.072
ET	75.67	76.671	76.208	0.847	0.523	63.75	75.342	69.281	0.742	0.392
MLP	69.683	69.743	69.715	0.763	0.393	76.25	60.274	68.627	0.765	0.371
CTC
	Training					Validation
Name	Sens	Spec	Accuracy	AUROC	MCC	Sens	Spec	Accuracy	AUROC	MCC
RF	69.88	68.429	69.1	0.766	0.382	66.25	67.123	66.667	0.734	0.333
LR	67.359	66.289	66.784	0.732	0.336	75	63.014	69.281	0.769	0.383
XGB	69.72	68.874	69.265	0.768	0.385	67.5	72.603	69.935	0.753	0.401
KNN	50.148	72.031	61.902	0.65	0.228	60	68.493	64.052	0.696	0.285
GNB	49.152	72.667	61.782	0.643	0.225	58.75	72.603	65.359	0.649	0.316
ET	69.351	68.81	69.06	0.765	0.381	73.75	64.384	69.281	0.741	0.383
MLP	69.658	69.679	69.669	0.755	0.392	81.25	64.384	73.203	0.789	0.464
DDR
	Training					Validation
Name	Sens	Spec	Accuracy	AUROC	MCC	Sens	Spec	Accuracy	AUROC	MCC
RF	77.453	77.074	77.249	0.854	0.544	71.25	79.452	75.163	0.842	0.507
LR	63.007	64.445	63.78	0.678	0.274	48.75	75.342	61.438	0.62	0.249
XGB	77.121	77.339	77.238	0.851	0.544	67.5	75.342	71.242	0.828	0.429
KNN	61.925	75.029	68.964	0.746	0.373	42.5	79.452	60.131	0.736	0.235
GNB	31.792	83.081	59.341	0.62	0.174	28.75	90.411	58.17	0.659	0.241
ET	76.531	77.932	77.283	0.857	0.544	71.25	83.562	77.124	0.856	0.55
MLP	72.166	71.469	71.792	0.78	0.435	70	79.452	74.51	0.805	0.495
DPC
	Training					Validation
Name	Sens	Spec	Accuracy	AUROC	MCC	Sens	Spec	Accuracy	AUROC	MCC
RF	78.559	77.116	77.784	0.864	0.555	68.75	72.603	70.588	0.826	0.413
LR	75.818	75.58	75.69	0.824	0.513	80	83.562	81.699	0.909	0.635
XGB	79.432	79.977	79.725	0.874	0.593	71.25	78.082	74.51	0.836	0.493
KNN	63.782	74.711	69.652	0.742	0.388	76.25	78.082	77.124	0.826	0.543
GNB	32.592	81.428	58.823	0.687	0.161	67.5	65.753	66.667	0.701	0.332
ET	77.551	78.345	77.978	0.862	0.558	77.5	76.712	77.124	0.821	0.542
MLP	81.03	81.068	81.05	0.881	0.62	86.25	75.342	81.046	0.898	0.621
PAAC
	Training					Validation
Name	Sens	Spec	Accuracy	AUROC	MCC	Sens	Spec	Accuracy	AUROC	MCC
RF	80.551	81.174	80.885	0.888	0.616	76.25	79.452	77.778	0.883	0.556
LR	71.699	70.887	71.263	0.771	0.425	86.25	78.082	82.353	0.894	0.647
XGB	80.649	80.231	80.425	0.886	0.608	77.5	75.342	76.471	0.884	0.528
KNN	80.649	78.758	79.634	0.861	0.593	81.25	83.562	82.353	0.889	0.647
GNB	66.757	67.56	67.188	0.737	0.342	72.5	56.164	64.706	0.783	0.291
ET	81.301	81.004	81.142	0.895	0.622	76.25	73.973	75.163	0.875	0.502
MLP	80.735	81.174	80.971	0.883	0.618	80	78.082	79.085	0.874	0.581
PCP
	Training					Validation
Name	Sens	Spec	Accuracy	AUROC	MCC	Sens	Spec	Accuracy	AUROC	MCC
RF	78.067	78.292	78.188	0.865	0.563	82.5	76.712	79.739	0.873	0.594
LR	70.285	69.764	70.005	0.759	0.4	82.5	78.082	80.392	0.893	0.607
XGB	78.436	78.811	78.638	0.865	0.572	80	75.342	77.778	0.885	0.554
KNN	71.736	74.891	73.431	0.8	0.466	61.25	75.342	67.974	0.765	0.368
GNB	61.335	60.759	61.025	0.662	0.22	77.5	47.945	63.399	0.752	0.267
ET	78.018	78.049	78.034	0.866	0.56	76.25	75.342	75.817	0.858	0.516
MLP	78.621	78.695	78.66	0.864	0.572	81.25	75.342	78.431	0.865	0.567
QSO
	Training					Validation
Name	Sens	Spec	Accuracy	AUROC	MCC	Sens	Spec	Accuracy	AUROC	MCC
RF	82.124	81.704	81.898	0.9	0.637	76.25	78.082	77.124	0.858	0.543
LR	70.974	71.639	71.331	0.774	0.425	87.5	78.082	83.007	0.912	0.66
XGB	81.436	81.555	81.5	0.896	0.629	71.25	79.452	75.163	0.867	0.507
KNN	80.538	78.938	79.679	0.863	0.593	75	83.562	79.085	0.894	0.586
GNB	62.392	66.797	64.758	0.709	0.292	73.75	58.904	66.667	0.768	0.331
ET	81.387	82.021	81.728	0.9	0.633	77.5	78.082	77.778	0.832	0.555
MLP	81.411	81.375	81.392	0.893	0.627	72.5	79.452	75.817	0.873	0.52
RRI
	Training					Validation
Name	Sens	Spec	Accuracy	AUROC	MCC	Sens	Spec	Accuracy	AUROC	MCC
RF	67.888	69.287	68.639	0.759	0.371	65	67.123	66.013	0.708	0.321
LR	63.671	61.278	62.385	0.672	0.249	67.5	53.425	60.784	0.685	0.211
XGB	68.22	67.401	67.78	0.747	0.355	67.5	63.014	65.359	0.743	0.305
KNN	60.696	63.481	62.192	0.663	0.241	62.5	61.644	62.092	0.631	0.241
GNB	24.773	83.579	56.359	0.579	0.104	41.25	67.123	53.595	0.55	0.087
ET	68.589	68.143	68.349	0.753	0.366	65	67.123	66.013	0.703	0.321
MLP	65.81	65.452	65.618	0.713	0.312	63.75	72.603	67.974	0.709	0.364
SEP
	Training					Validation
Name	Sens	Spec	Accuracy	AUROC	MCC	Sens	Spec	Accuracy	AUROC	MCC
RF	60.696	59.381	59.99	0.642	0.2	65	60.274	62.745	0.647	0.253
LR	60.929	62.687	61.873	0.674	0.236	71.25	54.795	63.399	0.681	0.264
XGB	61.433	61.786	61.623	0.666	0.232	71.25	58.904	65.359	0.667	0.304
KNN	53.16	60.409	57.053	0.597	0.136	63.75	61.644	62.745	0.621	0.254
GNB	62.343	59.646	60.895	0.645	0.219	73.75	47.945	61.438	0.687	0.225
ET	59.282	60.981	60.195	0.642	0.202	65	60.274	62.745	0.64	0.253
MLP	60.782	62.507	61.708	0.672	0.232	67.5	60.274	64.052	0.681	0.278
SER
	Training					Validation
Name	Sens	Spec	Accuracy	AUROC	MCC	Sens	Spec	Accuracy	AUROC	MCC
RF	79.985	80.93	80.493	0.886	0.608	75	79.452	77.124	0.873	0.544
LR	71.244	71.374	71.314	0.777	0.425	86.25	76.712	81.699	0.866	0.634
XGB	80.379	80.729	80.567	0.883	0.61	77.5	72.603	75.163	0.876	0.502
KNN	80.76	78.748	79.679	0.867	0.594	70	89.041	79.085	0.892	0.598
GNB	67.949	68.365	68.173	0.746	0.362	72.5	56.164	64.706	0.772	0.291
ET	81.325	81.28	81.301	0.894	0.625	72.5	79.452	75.817	0.864	0.52
MLP	80.268	80.295	80.282	0.88	0.605	72.5	79.452	75.817	0.868	0.52
SOC
	Training					Validation
Name	Sens	Spec	Accuracy	AUROC	MCC	Sens	Spec	Accuracy	AUROC	MCC
RF	55.446	55.62	55.54	0.586	0.11	71.25	53.425	62.745	0.668	0.251
LR	93.767	6.685	46.993	0.579	0.009	93.75	9.589	53.595	0.654	0.062
XGB	55.127	57.379	56.336	0.591	0.125	68.75	52.055	60.784	0.657	0.211
KNN	46.299	60.377	53.861	0.545	0.067	60	61.644	60.784	0.629	0.216
GNB	56.627	53.84	55.13	0.582	0.104	76.25	42.466	60.131	0.718	0.199
ET	55.336	55.228	55.278	0.587	0.105	71.25	53.425	62.745	0.677	0.251
MLP	36.526	64.085	51.329	0.515	0.006	77.5	23.288	51.634	0.663	0.009
SPC
	Training					Validation
Name	Sens	Spec	Accuracy	AUROC	MCC	Sens	Spec	Accuracy	AUROC	MCC
RF	77.305	78.409	77.898	0.857	0.556	78.75	75.342	77.124	0.865	0.541
LR	71.158	70.336	70.716	0.768	0.414	71.25	67.123	69.281	0.846	0.384
XGB	78.19	77.805	77.983	0.857	0.559	82.5	73.973	78.431	0.854	0.568
GNB	59.577	62.083	60.923	0.651	0.216	77.5	45.205	62.092	0.708	0.241
ET	77.6	76.671	77.101	0.855	0.541	80	75.342	77.778	0.853	0.554
MLP	75.596	75.76	75.684	0.831	0.513	65	87.671	75.817	0.834	0.537
Combined Features
	Training					Validation
Name	Sens	Spec	Accuracy	AUROC	MCC	Sens	Spec	Accuracy	AUROC	MCC
RF	81.719	82.096	81.921	0.903	0.637	62.5	82.192	71.895	0.837	0.454
LR	70.851	71.989	71.462	0.779	0.428	61.25	79.452	69.935	0.824	0.412
XGB	82.702	82.53	82.61	0.907	0.651	82.5	80.822	81.699	0.872	0.633
KNN	58.778	73.874	66.887	0.715	0.331	38.75	69.863	53.595	0.554	0.09
GNB	35.284	82.742	60.775	0.67	0.206	67.5	61.644	64.706	0.667	0.292
ET	81.719	81.386	81.54	0.901	0.63	71.25	82.192	76.471	0.855	0.536
MLP	69.978	70.007	69.994	0.761	0.399	56.25	90.411	72.549	0.775	0.492

### Sheet: Table S3
Supplementary Table S3: ET based performnce of different classifiers on the PSSM selected sequences
#Sens, Sensitivity; Spec, Specificity; Acc, Accuracy; AUROC, Area Under Receiver Operating Curve; MCC, Matthews correlation coefficient; RF, Random Forest; LR, Logistic Regression; XGB, XGBoost; KNNs, k-nearest neighbors; GNB, Gaussian Naive Bayes; ET, Extra-Trees Classification; MLP, Multi-layer Perceptron classifier
	Training					Validation
Name	Sens	Spec	Accuracy	AUROC	MCC	Sens	Spec	Accuracy	AUROC	MCC
ET	82.181	83.08	82.727	0.91	0.645	83.365	84.884	84.282	0.922	0.676
GNB	53.89	81.901	70.91	0.769	0.374	49.049	84.26	70.298	0.782	0.359
KNN	48.199	51.861	50.424	0.511	0.001	97.148	4.747	41.387	0.512	0.047
LR	79.875	79.389	79.58	0.872	0.583	82.129	81.886	81.983	0.885	0.632
MLP	62.272	62.252	62.26	0.656	0.24	68.441	81.886	76.555	0.814	0.507
RF	81.58	82.723	82.275	0.906	0.635	82.414	84.947	83.943	0.915	0.668
XGB	82.709	82.94	82.85	0.905	0.648	86.217	81.074	83.113	0.921	0.661

### Sheet: Table S4
Supplementary Table S4: Performnce of different classifiers on the PSSM with 150 features
#Sens, Sensitivity; Spec, Specificity; Acc, Accuracy; AUROC, Area Under Receiver Operating Curve; MCC, Matthews correlation coefficient; RF, Random Forest; LR, Logistic Regression; XGB, XGBoost; KNNs, k-nearest neighbors; GNB, Gaussian Naive Bayes; ET, Extra-Trees Classification; MLP, Multi-layer Perceptron classifier
Classifier	Training					Validation
	Sens	Spec	Acc	AUROC	MCC	Sens	Spec	Acc	AUROC	MCC
ET	83.133	82.71	82.906	0.909	0.657	80	90.411	84.967	0.915	0.705
GNB	56.061	78.154	67.928	0.743	0.352	58.75	91.781	74.51	0.83	0.53
KNN	67.089	72.508	69.999	0.755	0.396	61.25	82.192	71.242	0.773	0.442
LR	73.482	74.478	74.017	0.81	0.479	78.75	82.192	80.392	0.874	0.609
MLP	83.526	83.356	83.435	0.903	0.668	53.75	86.301	69.281	0.799	0.42
RF	82.592	83.494	83.076	0.908	0.66	76.25	91.781	83.66	0.921	0.685
XGB	84.94	84.882	84.909	0.926	0.697	63.75	86.301	74.51	0.874	0.511
